# Dynamics of the cell-free DNA methylome of metastatic prostate cancer during androgen-targeting treatment

**DOI:** 10.1101/2020.04.08.032565

**Authors:** Madonna R. Peter, Misha Bilenky, Ruth Isserlin, Gary D. Bader, Shu Yi Shen, Daniel D. De Carvalho, Aaron R. Hansen, Pingzhao Hu, Neil E. Fleshner, Anthony M. Joshua, Martin Hirst, Bharati Bapat

## Abstract

**Aim:** We examined methylation changes in cell-free DNA (cfDNA) in metastatic castration resistant prostate cancer (mCRPC) during treatment.

**Materials and Methods:** Genome-wide methylation analysis of sequentially collected cfDNA samples derived from mCRPC patients undergoing androgen-targeting therapy was performed.

**Results:** Alterations in methylation states previously implicated in prostate cancer progression were observed and patients that maintained methylation changes throughout therapy tended to have a longer time to clinical progression (TTP). Importantly, we also report that markers associated with a highly aggressive form of the disease, Neuroendocrine-CRPC, were associated with a faster TTP.

**Conclusion:** Our findings highlight the potential of monitoring cfDNA methylome during therapy in mCRPC, which may serve as predictive markers of response to androgen-targeting agents.
