## Supplementary Tables for "Dynamics of the cell-free DNA methylome of metastatic prostate cancer during androgen-targeting treatment"

### Sheet: Table S1
Table S1: Patient summary
Patient	Age	Study drug	Prior local treatment	Prior systemic prostate therapy	Mestastasis Location(s)	Serum PSA at Visit A (ug/L)	Serum PSA at/near Visit B (ug/L)	Serum PSA at/near Visit C (ug/L)	TTP (weeks)**
P1	83	Enzalutamide	EBR	Bicalutamide, ADT, Nilutamide, Prednisone	Bone	40.81	4.57	25.69	83
P2	65	Enzalutamide	EBR	Bicalutamide, ADT	Bone	6.87	3.32	N/A	137
P3	75	Enzalutamide	EBR	Bicalutamide, ADT	Bone	301.09	3.05	24.61	58
P4	71	Enzalutamide	N/A	ADT, Bicalutamide, Prostvac trial	Bone + Lymph nodes	305.23	82.49	163.84	21
P6	59	Enzalutamide	RP	ADT, Bicalutamide	Lymph nodes	18.8	8	95.24	45
P7	76	Enzalutamide	RP	ADT, Bicalutamide	Lymph nodes	7.86	0.22	10.38	114
P8	56	Enzalutamide	N/A	ADT, Bicalutamide	Bone + Lymph nodes	45.18	8.15	44.12	78
P9	72	Abiraterone	N/A	Bicalutamide, ADT	Bone	2.66	0.99	4.24	78
P12	80	Enzalutamide	N/A	Bicalutamide, ADT	Bone + Lymph nodes + Lung	16.41	7.79	7.83	19
P15	93	Enzalutamide	N/A	Bicalutamide, ADT	Bone	17.59	6.19	12.65	81
P26	89	Enzalutamide	RP	Bicalutamide, ADT	Bone	31.74	25.55	N/A	37
P28	64	Abiraterone	RP, EBR	ADT, Prednisone	Bone	4.68	12.92	41.47	20
P31	63	Abiraterone	RP, EBR	Bicalutamide, ADT	Bone	9.9	2.9	17.8	53
P36	72	Abiraterone	B	Bicalutamide, ADT	Bone	14.19	N/A	32.63	7
P37	83	Enzalutamide	EBR	ADT, Bicalutamide, Nilutamide	Bone + Lymph nodes	8.7	18.1	27.4	24
P38	70	Enzalutamide	EBR	ADT, Bicalutamide	Bone + Lymph nodes	34.95	15.85	18.23	38
* Local therapy: RP = Radical prostatectomy; EBR = External beam radiation; B = Brachytherapy
** TTP = Time to progression, weeks between visit A and visit C (or final visit, if visit C not collected)

### Sheet: Table S2
Table S2: Genes with methylation changes in promoter regions in Enzalutamide treated patients, with number of patients indicated
Gene	B_vs_A	C_vs_B	C_vs_A	Total
FGFR1	7	6	7	20
AC012360.2	7	7	5	19
CD93	8	7	4	19
MCTS1	6	7	6	19
PCDHA11	8	7	4	19
HS3ST6	7	6	5	18
NR2C2AP	8	7	3	18
ZNF511	6	7	4	17
RAB42	3	7	6	16
SLC16A5	7	6	3	16
C3orf55	9	1	5	15
ETNPPL	4	5	6	15
FBXO17	8	4	3	15
FOXR1	6	7	2	15
HNRNPCL1	6	3	6	15
KRTAP4-6	7	3	5	15
RP11-505K9.4	6	6	3	15
AL161645.2	3	6	5	14
C2orf81	5	4	5	14
CSNK1D	4	7	3	14
DEGS1	6	5	3	14
DLK2	3	6	5	14
DRD1	6	5	3	14
FAM107B	6	5	3	14
FASTKD5	6	3	5	14
GUSB	5	6	3	14
KRTAP5-4	4	7	3	14
NINL	6	4	4	14
PCDHGA3	7	3	4	14
RASSF7	5	5	4	14
RNF126	6	5	3	14
TMEM119	7	6	1	14
TNS4	6	4	4	14
VPS33B	8	3	3	14
WDR54	5	4	5	14
YY1AP1	5	3	6	14
ACKR3	3	5	5	13
AGER	4	4	5	13
ATG4D	5	4	4	13
CCDC39	5	5	3	13
COLGALT2	6	3	4	13
CTC-454I21.3	7	3	3	13
CTNS	7	3	3	13
DAGLA	7	3	3	13
DDX53	6	4	3	13
DNMT3A	4	2	7	13
EDN2	9	4	0	13
FBXO6	5	5	3	13
FXYD5	5	5	3	13
HIBADH	4	6	3	13
IL17RE	6	5	2	13
KIAA1210	5	5	3	13
LPAR5	4	5	4	13
OSMR	5	4	4	13
PELP1	4	4	5	13
PRDM15	8	3	2	13
PRSS53	6	4	3	13
SDHB	5	6	2	13
SHPK	7	3	3	13
SLC39A12	4	6	3	13
SLC6A13	6	4	3	13
SNAPC1	6	4	3	13
TMEM150B	7	4	2	13
TMOD4	7	3	3	13
USP21	6	3	4	13
USP7	4	4	5	13
ZNF221	5	4	4	13
ADPRHL2	3	2	7	12
ANKRD54	7	3	2	12
B3GNT2	7	1	4	12
C11orf52	2	4	6	12
C1orf87	4	6	2	12
C9orf91	2	5	5	12
CARTPT	3	6	3	12
CCNT1	6	3	3	12
CD2BP2	6	4	2	12
CTC-429P9.4	7	3	2	12
DENND3	5	2	5	12
DNASE2	3	2	7	12
DPY30	5	4	3	12
EFNA3	6	2	4	12
EFNA4	6	2	4	12
FAF2	5	2	5	12
FAM187B	6	3	3	12
GNG13	2	5	5	12
IAH1	3	5	4	12
IRGM	3	6	3	12
MEIG1	4	5	3	12
METTL5	4	3	5	12
NLRP8	4	1	7	12
NUP98	6	3	3	12
OR10G6	3	4	5	12
PCBD2	5	4	3	12
PGAP2	6	3	3	12
PICK1	3	3	6	12
PLEK2	6	4	2	12
PRPF18	5	4	3	12
PRR5	4	2	6	12
PRX	7	3	2	12
RAB14	5	5	2	12
RBM19	7	2	3	12
RGMA	5	4	3	12
SLC25A16	7	1	4	12
SLC2A3	7	2	3	12
SLURP1	8	1	3	12
SMG6	4	3	5	12
SNX31	2	5	5	12
SPATA2	4	3	5	12
TCF15	5	3	4	12
TMEM235	6	3	3	12
UTP14A	2	5	5	12
WDR45	3	3	6	12
ZNF135	5	2	5	12
ZSCAN1	5	1	6	12
AADAC	2	4	5	11
ACBD7	6	3	2	11
ACTL8	3	5	3	11
ADM2	6	4	1	11
AL136218.1	6	2	3	11
AP000721.4	5	3	3	11
AP000974.1	5	2	4	11
AP001024.2	5	3	3	11
ATP5SL	6	4	1	11
ATP8B4	5	2	4	11
BEST3	3	5	3	11
BIRC6	5	3	3	11
C14orf159	3	5	3	11
C9orf114	3	5	3	11
CCDC83	5	2	4	11
CDC42BPG	6	2	3	11
CDRT4	4	6	1	11
CILP	5	2	4	11
COX8A	5	3	3	11
CPXM2	5	3	3	11
CRCP	5	3	3	11
DPY19L4	3	3	5	11
FAM177A1	3	3	5	11
GFOD1	5	0	6	11
GH2	3	5	3	11
GLE1	5	4	2	11
GPS2	5	1	5	11
GSS	6	2	3	11
IGHV3-16	5	4	2	11
IGKJ1	3	6	2	11
IL22	5	3	3	11
KIAA0195	3	3	5	11
KIAA1143	3	6	2	11
KIF15	3	6	2	11
KRTAP1-5	7	1	3	11
KRTAP5-3	4	6	1	11
LAT	3	5	3	11
MAPK8IP2	5	2	4	11
MGAT3	2	6	3	11
MIEN1	6	2	3	11
MOXD1	2	7	2	11
MRPL23	5	3	3	11
MTSS1	4	2	5	11
NUDT7	7	3	1	11
OR10H1	4	2	5	11
OR9Q2	3	2	6	11
PCYT1B	2	2	7	11
PDLIM1	3	5	3	11
PLAT	5	4	2	11
PMEPA1	3	3	5	11
PMM2	6	1	4	11
PPP5C	5	3	3	11
PRKAR1B	5	4	2	11
PRODH	5	3	3	11
PROKR1	3	5	3	11
PRSS55	6	1	4	11
PTCD2	6	3	2	11
PTER	5	3	3	11
RNF151	7	2	2	11
RP1-32I10.10	5	3	3	11
RP11-162P23.2	5	4	2	11
RP11-723O4.6	3	3	5	11
SHKBP1	5	3	3	11
SLC30A8	4	6	1	11
SMIM7	6	3	2	11
SNCG	4	5	2	11
SYNGR1	5	4	2	11
TACO1	4	2	5	11
TERF2	3	5	3	11
TMEM102	5	3	3	11
TPSB2	5	3	3	11
TRIM55	3	2	6	11
U2SURP	5	4	2	11
UCHL1	5	4	2	11
XPNPEP2	3	5	3	11
ZNF132	3	3	5	11
ZNF267	5	3	3	11
ZNF587B	4	1	6	11
AC006435.1	6	3	1	10
AC110619.2	2	5	3	10
ACHE	5	3	2	10
AL109659.1	3	5	2	10
ANKDD1A	5	3	2	10
AP000275.65	3	1	6	10
ARF1	5	3	2	10
BOC	3	2	5	10
C10orf95	5	2	3	10
C8G	6	2	2	10
CHRNA6	3	2	5	10
DHX40	6	1	3	10
DVL3	5	3	2	10
DYNC1H1	2	3	5	10
ERCC1	5	2	3	10
FADS1	3	5	2	10
FAM180B	3	5	2	10
FMO3	5	3	2	10
G6PD	5	3	2	10
GET4	3	2	5	10
GGT1	2	5	3	10
GPI	5	4	1	10
GTF2F1	5	3	2	10
HN1	2	5	3	10
HSBP1L1	3	5	2	10
IGKJ3	2	5	3	10
IGKJ4	2	5	3	10
IGKJ5	2	5	3	10
KLHL31	5	2	3	10
KRT82	5	3	2	10
LCK	2	3	5	10
MORN4	5	1	4	10
MROH2A	5	0	5	10
MTAP	2	5	3	10
MYSM1	5	2	3	10
NDUFA11	2	5	3	10
NIT2	6	2	2	10
NKX2-6	5	2	3	10
NPM3	7	3	0	10
NUP50	5	3	2	10
OSBPL8	5	3	2	10
P2RX1	2	5	3	10
PGAP3	5	4	1	10
PIAS3	2	3	5	10
PIGH	4	1	5	10
PIK3C3	6	1	3	10
POLRMT	3	2	5	10
PSMD5	5	2	3	10
PTPLAD1	6	3	1	10
RHPN2	3	2	5	10
RP11-145E5.5	2	5	3	10
RTCB	2	3	5	10
SAA4	2	3	5	10
SCNN1A	5	5	0	10
SDF2L1	4	5	1	10
SDS	5	2	3	10
SERINC4	5	3	2	10
SMIM19	5	2	3	10
TFF2	5	2	3	10
TMEM221	7	2	1	10
TMEM74B	5	2	3	10
UBA52	6	2	2	10
USP22	6	2	2	10
ZFAT	6	2	2	10
ZFP30	4	1	5	10
ZNF467	5	2	3	10
ZNF777	5	4	1	10
ZNF781	4	1	5	10
AAK1	1	5	3	9
AC024592.12	2	5	2	9
ACP5	1	3	5	9
AFF4	5	1	3	9
AGMAT	2	2	5	9
ALDH3B1	6	2	1	9
AMBP	1	5	3	9
AP003062.1	5	3	1	9
AP1B1	2	2	5	9
ATF6B	2	2	5	9
BRI3BP	6	2	1	9
C11orf40	5	3	1	9
C11orf84	5	3	1	9
C17orf64	2	5	2	9
C5orf52	2	5	2	9
CENPJ	5	2	2	9
CENPU	2	5	2	9
CST2	1	6	2	9
CTD-2132N18.3	3	1	5	9
CYTH4	5	2	2	9
DAW1	5	1	3	9
DDX3Y	6	2	1	9
DFNB59	2	2	5	9
EPHX4	6	1	2	9
FAM19A4	2	2	5	9
FUCA2	1	3	5	9
FUT5	2	5	2	9
GBP5	2	5	2	9
GGT7	4	5	0	9
GPN3	3	5	1	9
GPR39	5	3	1	9
HAVCR2	5	1	3	9
HESX1	5	2	2	9
HILPDA	5	2	2	9
HSPBP1	5	3	1	9
IGKJ2	2	6	1	9
KIAA1257	3	5	1	9
MED30	3	1	5	9
MIB1	5	3	1	9
MYBL2	5	2	2	9
NFYB	3	5	1	9
NGFR	4	5	0	9
NHP2L1	5	1	3	9
NR4A1	2	1	6	9
OR1E2	5	2	2	9
OTOF	7	2	0	9
PCDHGA9	5	2	2	9
PCOLCE2	6	1	2	9
PITX3	5	2	2	9
PLA2G6	2	2	5	9
PLIN5	7	0	2	9
PRKCG	3	5	1	9
PRKRA	2	2	5	9
PRMT7	1	3	5	9
PVRIG	5	2	2	9
RAB5C	3	1	5	9
RAF1	3	5	1	9
RRP12	5	2	2	9
S100Z	3	5	1	9
SCIMP	7	2	0	9
SLC12A6	5	1	3	9
SLC35B4	5	2	2	9
SLC4A5	4	5	0	9
SLC7A6OS	1	3	5	9
SMARCD3	5	2	2	9
SOX30	2	5	2	9
THTPA	4	0	5	9
TMEM75	3	1	5	9
TPRG1	5	2	2	9
TRA2B	3	1	5	9
TRABD	5	2	2	9
TRBV6-1	6	0	3	9
TRIM56	2	2	5	9
TXN2	2	2	5	9
UBE2Z	5	2	2	9
ZFHX2	4	0	5	9
ZNF766	3	5	1	9
ADD1	6	0	2	8
C11orf63	5	2	1	8
C9orf117	6	0	2	8
CAMK2G	5	1	2	8
CLDN24	5	2	1	8
CLPB	5	1	2	8
CSDC2	2	5	1	8
CSGALNACT2	2	1	5	8
CYFIP1	5	1	2	8
DCXR	2	5	1	8
DNPEP	3	5	0	8
EIF3L	5	1	2	8
GPR148	5	1	2	8
GPRIN2	1	5	2	8
HNRNPAB	2	1	5	8
IL5RA	5	1	2	8
ITGBL1	6	2	0	8
LATS2	1	5	2	8
LGALS7	1	2	5	8
LINC00999	2	6	0	8
MAP3K13	2	1	5	8
MIA	5	1	2	8
MIA-RAB4B	5	1	2	8
NDUFB7	5	0	3	8
OLFML1	5	1	2	8
OR12D2	5	1	2	8
PCMTD2	5	1	2	8
PFDN5	1	1	6	8
PLEKHM1	2	5	1	8
PSMC6	1	5	2	8
RIMKLA	1	2	5	8
RLF	5	1	2	8
RP11-351M8.1	6	2	0	8
RP11-521M14.2	5	1	2	8
RYR1	2	5	1	8
SLC2A1	2	5	1	8
SLC9C1	5	0	3	8
SOCS2	5	2	1	8
SYNE3	5	0	3	8
TNFRSF9	1	5	2	8
YPEL1	3	0	5	8
ZNF778	3	0	5	8
PCDH17	0	2	6	8
AC000003.2	1	1	5	7
C1orf158	5	2	0	7
C1orf56	5	2	0	7
CHRAC1	5	0	2	7
KCNAB2	5	0	2	7
MASP1	6	1	0	7
MBOAT4	5	1	1	7
PABPC4	1	5	1	7
PSMB3	2	0	5	7
RABEP1	5	1	1	7
RCC2	5	2	0	7
RPLP1	5	0	2	7
S1PR5	5	1	1	7
SEPT5	1	1	5	7
ST3GAL6	5	0	2	7
SYNGR2	5	0	2	7
TBX1	2	5	0	7
TMEM179	1	1	5	7
TRMT2B	1	5	1	7
UPF2	5	1	1	7
VPS25	1	1	5	7
CMTR1	0	5	2	7
LRRC37A3	0	2	5	7
OR11G2	0	2	5	7
ZNF195	0	2	5	7
ASTE1	5	1	0	6
ATP13A3	5	1	0	6
OR51G2	5	0	1	6
POLD1	5	1	0	6
RP1-27O5.3	1	0	5	6
TP73	5	0	1	6
WRAP73	5	0	1	6
ZBTB8B	1	0	5	6
ZFP82	1	5	0	6
ZNF43	5	1	0	6
EIF3M	0	5	1	6
KHK	0	1	5	6
TARM1	5	0	0	5

### Sheet: Table S3
Table S3: Genes with methylation changes in body regions in Enzalutamide treated patients, with number of patients indicated
Gene	B_vs_A	C_vs_B	C_vs_A	Total
ACTL7B	9	9	7	25
DDX24	7	5	8	20
CD160	7	4	8	19
PEX11B	9	6	4	19
HENMT1	10	3	5	18
BORA	9	4	4	17
SYF2	8	4	4	16
ZP2	8	4	4	16
BAG5	7	5	3	15
CLEC5A	6	4	5	15
KRTAP4-6	7	3	5	15
PLAC8L1	8	3	4	15
PNPO	6	4	5	15
RP11-276H1.3	8	3	4	15
SLC25A3	6	6	3	15
ARL11	5	4	5	14
CARTPT	4	6	4	14
CASP4	4	6	4	14
CHRAC1	5	4	5	14
F2RL2	6	3	5	14
FAM154B	6	3	5	14
FAM170B	5	6	3	14
FOSL1	7	4	3	14
LIN7C	6	4	4	14
MLNR	6	4	4	14
PROKR2	3	4	7	14
PTGER2	5	3	6	14
RBM3	7	4	3	14
RP11-553A10.1	4	4	6	14
TACO1	4	3	7	14
TMEM140	6	4	4	14
AC116407.2	7	3	3	13
AL109659.1	4	5	4	13
AP001024.2	6	4	3	13
BCL2A1	4	4	5	13
C10orf120	6	2	5	13
C12orf10	6	4	3	13
C14orf119	5	4	4	13
C2orf27B	5	4	4	13
CHMP2A	4	4	5	13
EME1	4	5	4	13
FCN3	5	4	4	13
GLIPR1L1	6	2	5	13
GMFB	4	5	4	13
HMGCR	6	3	4	13
HTATSF1	7	4	2	13
LGALS13	3	5	5	13
MS4A13	6	4	3	13
PIK3IP1	6	1	6	13
RDH16	7	3	3	13
ROM1	7	4	2	13
RP11-105C20.2	5	4	4	13
RPL23A	6	4	3	13
TMEM102	6	3	4	13
TOMM20L	4	5	4	13
VCPKMT	8	1	4	13
XAGE5	6	3	4	13
ARL2BP	5	4	3	12
B3GALT4	6	3	3	12
CRYGA	5	3	4	12
CST2	3	6	3	12
FAM104B	3	6	3	12
GPRASP2	5	3	4	12
HSPA13	6	4	2	12
IFI44L	2	6	4	12
KRT26	4	5	3	12
MPZ	5	4	3	12
MYL1	5	5	2	12
NAIP	3	5	4	12
NDUFA2	5	4	3	12
NKX2-3	3	5	4	12
OR9Q2	4	2	6	12
PRR15L	4	3	5	12
PSMD6	5	3	4	12
RAB42	5	6	1	12
RP11-770J1.4	5	3	4	12
SLC16A13	5	3	4	12
TEX40	4	3	5	12
TGFBR3L	4	3	5	12
TMCO6	5	4	3	12
TMEM89	6	5	1	12
ZBTB26	5	2	5	12
AC009802.1	5	2	4	11
AQP12A	5	4	2	11
C15orf61	5	3	3	11
C8G	6	2	3	11
CKB	3	6	2	11
FRG1	3	3	5	11
GFRA4	3	5	3	11
HSF4	6	3	2	11
HTR2B	5	3	3	11
IL13RA2	5	2	4	11
NRAS	3	3	5	11
PAGE2	6	4	1	11
PRMT5	5	2	4	11
RBP5	5	2	4	11
RNF26	5	2	4	11
S100A2	4	1	6	11
SC5D	5	4	2	11
SDF2L1	4	5	2	11
SELL	5	2	4	11
SLITRK4	2	2	7	11
SLURP1	7	2	2	11
STARD4	5	3	3	11
TIMP4	5	3	3	11
TRAF6	3	5	3	11
TRIM21	3	5	3	11
TRIM40	5	3	3	11
TRMT13	5	3	3	11
ZNF615	5	3	3	11
C10orf115	2	3	5	10
CYCS	3	5	2	10
DSEL	4	1	5	10
FH	5	4	1	10
GOLT1B	4	1	5	10
HIST1H3E	4	1	5	10
HLA-DMB	5	3	2	10
NPM3	6	3	1	10
PABPC4L	6	4	0	10
PHF23	3	5	2	10
PRSS16	3	5	2	10
RAB40AL	5	2	3	10
RP11-386G21.1	5	4	1	10
TMEM194B	5	3	2	10
TMEM30B	3	2	5	10
TMEM30C	5	4	1	10
ZNF770	2	3	5	10
GSTT1	5	1	3	9
IQCF6	5	3	1	9
KRTAP1-5	6	1	2	9
MRPS18C	2	5	2	9
PGP	5	4	0	9
PRM2	5	1	3	9
RP11-664I21.6	3	1	5	9
TP53I3	5	3	1	9
ZNF860	5	1	3	9
SMPD2	0	5	4	9
CST11	1	5	2	8
FCER1A	2	5	1	8
GPANK1	1	5	2	8
HNRNPDL	5	2	1	8
MTERFD3	2	5	1	8
NOP10	5	1	2	8
OCIAD2	5	1	2	8
OR12D2	5	1	2	8
PLSCR5	2	1	5	8
AC000003.2	1	1	5	7
CST1	1	5	1	7
HLA-A	5	2	0	7
LAGE3	5	2	0	7
MPEG1	5	1	1	7
AC103809.2	5	1	0	6
AL079342.1	5	0	1	6
NR2C2AP	5	0	1	6
